# DetecDiv, a generalist deep-learning platform for automated cell division tracking and survival analysis

**DOI:** 10.1101/2021.10.05.463175

**Authors:** Théo Aspert, Didier Hentsch, Gilles Charvin

## Abstract

Automating the extraction of meaningful temporal information from sequences of microscopy images represents a major challenge to characterize dynamical biological processes. So far, strong limitations in the ability to quantitatively analyze single-cell trajectories have prevented large-scale investigations to assess the dynamics of entry into replicative senescence in yeast. Here, we have developed DetecDiv, a microfluidic-based image acquisition platform combined with deep learning-based software for high-throughput single-cell division tracking. We show that DetecDiv can automatically reconstruct cellular replicative lifespans with high accuracy and performs similarly with various imaging platforms and geometries of microfluidic traps. In addition, this methodology provides comprehensive temporal cellular metrics using time-series classification and image semantic segmentation. Last, we show that this method can be further applied to automatically quantify the dynamics of cellular adaptation and the real-time cell survival upon exposure to environmental stress. Hence, this methodology provides an all-in-one toolbox for high-throughput phenotyping for cell cycle, stress response, and replicative lifespan assays.
