## Supplementary material for "DetecDiv, a generalist deep-learning platform for automated cell division tracking and survival analysis": Strain Table

### Sheet: Feuille 1
Strain Table
Name	Mat	Background	Genotype	Origin
SF1.39	alpha	S288C	BY4742 his3delta1 leu2delta0 lys2delta0 TRP1 ura3delta0	Euroscarf
SF1.46	alpha	S288C	YDL042c::KanMX4 his3delta1 leu2delta0 lys2delta0 ura3delta0	Euroscarf
SF1.47	alpha	S288C	YDR110w::KanMX4 his3delta1 leu2delta0 lys2delta0 ura3delta0	Euroscarf
YAM4.38	alpha	S288C	HTB2-NeonGreen-CaURA his3-1 leu2-3 URA3 met15.0	Charvin lab
