## Supplemental Table T2 for "DetecDiv, a generalist deep-learning platform for automated cell division tracking and survival analysis"

### Sheet: CNN+LSTM for divisions
	CNN	Value			LSTM bidirectional	Value
	ROIs	200			ROIs	200
	Total images	200 000			Total data points	200 000
	classes	unbudded, small, large dead, empty, clogged			classes	unbudded, small, large dead, empty, clogged
	Network	Googlenet
	method	adam			method	adam
	split	0.7			split	0.7
	freeze	n			freeze	n
	ExecutionEnvironment	multi-gpu			ExecutionEnvironment	multi-gpu
	GradientDecayFactor	0.9			GradientDecayFactor	0.9
	SquaredGradientDecayFactor	0.999			SquaredGradientDecayFactor	0.999
	Epsilon	1e-08			Epsilon	1e-08
	InitialLearnRate	0.0003			InitialLearnRate	0.0003
	LearnRateScheduleSettings				LearnRateScheduleSettings
		Method	piecewise			Method	piecewise
		DropRateFactor	0.9			DropRateFactor	0.9
		DropPeriod	10			DropPeriod	10
	L2Regularization	1e-05			L2Regularization	1e-05
	GradientThresholdMethod	l2norm			GradientThresholdMethod	l2norm
	MaxEpochs	6			MaxEpochs	50
	MiniBatchSize	128			MiniBatchSize	8
	ValidationPatience	Inf			ValidationPatience	Inf
	Shuffle	every-epoch			Shuffle	every-epoch
	TranslateAugmentation	-5 5
	RotateAugmentation	-30 30
