## Supplemental Table T3 for "DetecDiv, a generalist deep-learning platform for automated cell division tracking and survival analysis"

### Sheet: SEP
LSTM	Value
ROIs	200
Total data points	90092
classes	unbudded, small, large dead, empty, clogged
method	adam
split	0.7
freeze	n
ExecutionEnvironment	multi-gpu
GradientDecayFactor	0.9
SquaredGradientDecayFactor	0.999
Epsilon	1e-08
InitialLearnRate	0.0003
LearnRateScheduleSettings
	Method	piecewise
	DropRateFactor	0.9
	DropPeriod	10
L2Regularization	1e-05
GradientThresholdMethod	l2norm
MaxEpochs	50
MiniBatchSize	8
ValidationPatience	Inf
Shuffle	every-epoch
