## Supplemental Table T4 for "DetecDiv, a generalist deep-learning platform for automated cell division tracking and survival analysis"

### Sheet: CNN for cell bodies
	CNN	Value
	Images	1404
	classes	Background, Mother, Other
	Network	resnet50
	method	adam
	split	0.9
	freeze	n
	ExecutionEnvironment	multi-gpu
	GradientDecayFactor	0.9
	SquaredGradientDecayFactor	0.999
	Epsilon	1e-08
	InitialLearnRate	0.00001
	LearnRateScheduleSettings
		Method	piecewise
		DropRateFactor	0.7
		DropPeriod	2
	L2Regularization	0
	GradientThresholdMethod	l2norm
	MaxEpochs	10
	MiniBatchSize	8
	ValidationPatience	500
	Shuffle	every-epoch
	TranslateAugmentation	-7 7
	RotateAugmentation	-20 20
