## Supplemental Table T5 for "DetecDiv, a generalist deep-learning platform for automated cell division tracking and survival analysis"

### Sheet: CNN for fluo
	CNN	Value
	Images	3000
	classes	background, fluo
	Network	resnet50
	method	adam
	split	0.9
	freeze	n
	ExecutionEnvironment	multi-gpu
	GradientDecayFactor	0.9
	SquaredGradientDecayFactor	0.999
	Epsilon	1e-08
	InitialLearnRate	0.0003
	LearnRateScheduleSettings
		Method	piecewise
		DropRateFactor	0.7
		DropPeriod	2
	L2Regularization	0.001
	GradientThresholdMethod	l2norm
	MaxEpochs	10
	MiniBatchSize	128
	ValidationPatience	20
	Shuffle	every-epoch
	TranslateAugmentation	-5 5
	RotateAugmentation	-20 20
